# Transcriptional Cartography Integrates Multiscale Biology of the Human Cortex

**DOI:** 10.1101/2022.06.13.495984

**Authors:** Konrad Wagstyl, Sophie Adler, Jakob Seidlitz, Simon Vandekar, Travis T. Mallard, Richard Dear, Alex R. DeCasien, Theodore D. Satterthwaite, Siyuan Liu, Petra E. Vértes, Russell T. Shinohara, Aaron Alexander-Bloch, Daniel H. Geschwind, Armin Raznahan

**Affiliations:** Wellcome Centre for Human Neuroimaging, University College London, London, UK; UCL Great Ormond Street Institute for Child Health, 30 Guilford St, Holborn, London WC1N 1EH; Department of Psychiatry, University of Pennsylvania, Philadelphia, PA 19104; Department of Child and Adolescent Psychiatry and Behavioral Science, The Children’s Hospital of Philadelphia, Philadelphia, PA 19104; Department of Biostatistics, Vanderbilt University, Nashville, Tennessee, USA; Psychiatric and Neurodevelopmental Genetics Unit, Center for Genomic Medicine, Massachusetts General Hospital, Boston, MA, USA; Department of Psychiatry, Harvard Medical School, Boston, MA, USA; Department of Psychiatry, University of Cambridge, Cambridge, CB2 0SZ, UK; Section on Developmental Neurogenomics, Human Genetics Branch, National Institute of Mental Health, Bethesda, MD, USA; Lifespan Informatics and Neuroimaging Center, University of Pennsylvania School of Medicine, Philadelphia, PA, 19104; Penn Statistics in Imaging and Visualization Center, Department of Biostatistics, Epidemiology, and Informatics, Perelman School of Medicine, University of Pennsylvania, Philadelphia, PA, USA; Center for Autism Research and Treatment, Semel Institute, Program in Neurogenetics, Department of Neurology, and Department of Human Genetics, David Geffen School of Medicine, University of California Los Angeles, Los Angeles, CA, US

## Abstract

The cerebral cortex underlies many of our unique strengths and vulnerabilities - but efforts to understand human cortical organization are challenged by reliance on incompatible measurement methods at different spatial scales. Macroscale features such as cortical folding and functional activation are accessed through spatially dense neuroimaging maps, whereas microscale cellular and molecular features are typically measured with sparse postmortem sampling. Here, we integrate these distinct windows on brain organization by building upon existing postmortem data to impute, validate and analyze a library of spatially dense neuroimaging-like maps of human cortical gene expression. These maps allow spatially unbiased discovery of cortical zones with extreme transcriptional profiles or unusually rapid transcriptional change which index distinct microstructure and predict neuroimaging measures of cortical folding and functional activation. Modules of spatially coexpressed genes define a family of canonical expression maps that integrate diverse spatial scales and temporal epochs of human brain organization - ranging from protein-protein interactions to large-scale systems for cognitive processing. These module maps also parse neuropsychiatric risk genes into subsets which tag distinct cyto-laminar features and differentially predict the location of altered cortical anatomy and gene expression in patients. Taken together, the methods, resources and findings described here advance our understanding of human cortical organization and offer flexible bridges to connect scientific fields operating at different spatial scales of human brain research.
