## Supplemental Table 1 for "Transcriptional Cartography Integrates Multiscale Biology of the Human Cortex"

### Sheet: 1. AHBA donors
Donor ID	Age (years)	Sex	Ethnicity
1	57	M	Caucasian
2	31	M	Caucasian
3	49	F	Hispanic
4	55	M	Caucasian
5	24	M	African American
6	39	M	African American

### Sheet: 2. Prenatal LMD microarray
Donor ID	Age (PCW)	Sex	Ethnicity
1	21 4/7	F	African American
2	21	F	Asian

### Sheet: 3. OASIS
	Controls (n=633)	AD (n=119)
Age (years, mean ± std)	70.9 ± 9.1	75.1 ± 6.9
Sex (M:F)	255:378	57:62
APOE (33:34:44)	399:26:31	1:41:18

### Sheet: 4. ABIDE
	Controls (n=773)	AD (n=751)
Age (years, mean ± std)	17.1 ± 9.2	16.9 ± 9.6
Sex (M:F)	593:180	666:85
